# Tracking genetic invasions: genome-wide SNPs reveal the source of pyrethroid-resistant *Aedes aegypti* (yellow fever mosquito) incursions at international ports

**DOI:** 10.1101/490714

**Authors:** Thomas L. Schmidt, Anthony R. van Rooyen, Jessica Chung, Nancy M. Endersby-Harshman, Philippa C. Griffin, Angus Sly, Ary A. Hoffmann, Andrew R. Weeks

**Affiliations:** Bio21 Institute, School of BioSciences, The University of Melbourne, Victoria 3010, Australia; cesar Pty Ltd, 293 Royal Parade, Parkville Victoria 3052, Australia; Bio21 Institute, School of BioSciences, The University of Melbourne, Victoria 3010, Australia; Melbourne Bioinformatics, The University of Melbourne, Victoria 3010, Australia; Department of Agriculture and Water Resources, Qantas Drive, Brisbane Airport, Queensland 4008, Australia; Bio21 Institute, School of BioSciences, The University of Melbourne, Victoria 3010, Australia; cesar Pty Ltd, 293 Royal Parade, Parkville Victoria 3052, Australia

**Keywords:** genome-wide SNPs, biological invasions, *Aedes aegypti*, insecticide resistance, assignment tests, biosecurity, discriminant analysis of principal components (DAPC), invasion pathways

## Abstract

Biological invasions are increasing globally in number and extent despite efforts to restrict their spread. Knowledge of incursion pathways is necessary to prevent new invasions and to design effective biosecurity protocols at source and recipient locations. This study uses genome-wide single-nucleotide polymorphisms (SNPs) to determine the origin of 115 incursive *Aedes aegypti* (yellow fever mosquito) detected at international ports in Australia and New Zealand. We also genotyped mosquitoes at three point mutations in the voltage-sensitive sodium channel (*Vssc*) gene: V1016G, F1534C, and S989P. These mutations confer knockdown resistance to synthetic pyrethroid insecticides, widely used for controlling invertebrate pests. We first delineated reference populations using *Ae. aegypti* sampled from 15 locations in Asia, South America, Australia and the Pacific Islands. Incursives were assigned to these populations using discriminant analysis of principal components (DAPC) and an assignment test with a support vector machine predictive model. Bali, Indonesia, was the most common origin of *Ae. aegypti* detected in Australia, while *Ae. aegypti* detected in New Zealand originated from Pacific Islands such as Fiji. Most incursives had the same allelic genotype across the three *Vssc* gene point mutations, which confers strong resistance to synthetic pyrethroids, the only insecticide class used in current, widely-implemented aircraft disinsection protocols endorsed by the World Health Organisation (WHO). Additionally, all internationally-assigned *Ae. aegypti* had *Vssc* point mutations linked to pyrethroid resistance that are not found in Australian populations. These findings demonstrate that protocols for preventing introductions of invertebrates must consider insecticide resistance, and highlights the usefulness of genomic datasets for managing global biosecurity objectives.
