## Appendix A for "Tracking genetic invasions: genome-wide SNPs reveal the source of pyrethroid-resistant *Aedes aegypti* (yellow fever mosquito) incursions at international ports"

### Sheet: readme
This Appendix is supplementary information for the publication: Tracking genetic invasions: genome-wide SNPs reveal the source of pyrethroid-resistant Aedes aegypti (yellow fever mosquito) incursions at international ports
Authors: Tom L. Schmidt, Anthony R. van Rooyen, Jessica Chung, Nancy M. Endersby-Harshman, Philippa C. Griffin, Angus Sly, Ary A. Hoffmann, and Andrew R. Weeks

### Sheet: well-assigned incursives
These 87 incursives were considered well-assigned.							IPT	International Passenger Terminal
							FT	Freight Terminal
							GA	General Aviation Airport
							SF	Sea Freight
							SP	Sea Port
ID	Missing data	Assignment status	V1023G	F1565C	S996P	Location caught	Terminal Type	Specimen Type	Date caught	Assignment at K = 13	population with highest posterior probability	highest posterior probability	relative probability	notes
FT01	0.190399	well assigned	GG	TT	CC	Perth Airport	FT	Larva	2015-12-02	Kuala Lumpur	Kuala Lumpur	0.557279	2.59872
FT02	0.0949854	well assigned	TT	GG	TT	Perth Airport	FT	Larva	2016-01-28	Rio de Janeiro	Rio de Janeiro	0.715363	17.1354
FT03	0.0938901	well assigned	TT	GG	TT	Perth Airport	FT	Larva	2016-01-28	Rio de Janeiro	Rio de Janeiro	0.745284	19.8298
FT04	0.161214	well assigned	TT	GG	TT	Perth Airport	FT	Larva	2016-01-28	Rio de Janeiro	Rio de Janeiro	0.61334	9.732
FT05	0.121259	well assigned	TT	GG	TT	Perth Airport	FT	Larva	2016-01-28	Rio de Janeiro	Rio de Janeiro	0.701108	16.3934
FT06	0.101707	well assigned	TT	GG	TT	Perth Airport	FT	Larva	2016-01-28	Rio de Janeiro	Rio de Janeiro	0.695776	13.9212
FT07	0.106177	well assigned	TT	GG	TT	Perth Airport	FT	Larva	2016-01-28	Rio de Janeiro	Rio de Janeiro	0.663474	11.4478
FT08	0.211319	well assigned	TT	GG	TT	Perth Airport	FT	Larva	2016-01-28	Rio de Janeiro	Rio de Janeiro	0.59409	8.58783
FT10	0.301447	well assigned	GG	TT	CC	Perth Airport	FT	Larva	2016-11-03	Kuala Lumpur	Kuala Lumpur	0.53682	2.7674
FT11	0.213646	well assigned	GG	TT	CC	Perth Airport	FT	Larva	2016-11-03	Kuala Lumpur	Kuala Lumpur	0.599822	5.49601
FT12	0.0799709	well assigned	GG	TT	CC	Perth Airport	FT	Larva	2016-11-11	Kuala Lumpur	Kuala Lumpur	0.806023	15.2825
FT13	0.0798688	well assigned	TG	TG	TC	Perth Airport	FT	Larva	2016-11-11	Kuala Lumpur	Kuala Lumpur	0.843177	22.8907
FT14	0.0980944	well assigned	GG	TT	CC	Perth Airport	FT	Adult (female)	2017-02-02	Kuala Lumpur	Kuala Lumpur	0.774689	11.3551
FT16	0.0868284	well assigned	TG	TG	TC	Sydney Airport	FT	Adult (female)	2018-02-07	Kuala Lumpur	Kuala Lumpur	0.780277	14.8146
FT17	0.080624	well assigned	TG	TG	TC	Sydney Airport	FT	Adult (female)	2018-02-07	Kuala Lumpur	Kuala Lumpur	0.809281	17.8261
FT19	0.105959	well assigned	TG	TG	TC	Sydney Airport	FT	Adult (male)	2018-02-10	Kuala Lumpur	Kuala Lumpur	0.700155	10.2318
FT20	0.447184	well assigned	TG	TG	TC	Sydney Airport	FT	Adult (female)	2018-02-11	Kuala Lumpur	Kuala Lumpur	0.436818	2.31233
FT21	0.180406	well assigned	TG	TG	TC	Melbourne Airport	FT	Adult (male)	2018-02-13	Kuala Lumpur	Kuala Lumpur	0.586237	5.49193
GA01	0.0882911	well assigned	TT	TT	TT	Brisbane Airport	GA	Larva	2016-04-19	Australia	Australia	0.849369	26.1057
GA02	0.0848759	well assigned	TT	TT	TT	Brisbane Airport	GA	Pupa	2016-04-19	Australia	Australia	0.760755	13.6301
IPT04	0.269874	well assigned	GG	TT	CC	Adelaide Airport	IPT	Larva	2014-03-04	Bali	Bali	0.477651	5.05419
IPT05	0.247566	well assigned	GG	TT	CC	Adelaide Airport	IPT	Larva	2014-03-04	Bali	Bali	0.450151	4.39464
IPT06	0.38254	well assigned	GG	TT	CC	Adelaide Airport	IPT	Larva	2014-03-04	Bali	Bali	0.347892	3.32678
IPT07	0.189093	well assigned	GG	TT	CC	Perth Airport	IPT	Adult (female)	2015-11-17	Bali	Bali	0.598857	7.23221
IPT08	0.400201	well assigned	GG	TT	CC	Perth Airport	IPT	Adult (female)	2015-11-29	Bali	Bali	0.315586	2.32176
IPT09	0.174133	well assigned	GG	TT	CC	Darwin Airport	IPT	Larva	2015-11-15	Bali	Bali	0.509358	4.9926
IPT10	0.163024	well assigned	GG	TT	CC	Darwin Airport	IPT	Larva	2015-11-15	Bali	Bali	0.523278	5.26047
IPT11	0.146444	well assigned	GG	TT	CC	Darwin Airport	IPT	Larva	2015-11-15	Bali	Bali	0.518802	5.26913
IPT12	0.160309	well assigned	GG	TT	CC	Darwin Airport	IPT	Larva	2015-11-15	Bali	Bali	0.596564	6.58452
IPT13	0.245233	well assigned	GG	TT	CC	Darwin Airport	IPT	Larva	2015-11-15	Bali	Bali	0.450418	3.73838
IPT14	0.153037	well assigned	GG	TT	CC	Darwin Airport	IPT	Larva	2015-11-15	Bali	Bali	0.577654	6.9379
IPT15	0.145492	well assigned	GG	TT	CC	Darwin Airport	IPT	Larva	2015-11-15	Bali	Bali	0.700146	11.3775
IPT16	0.180739	well assigned	GG	TT	CC	Darwin Airport	IPT	Larva	2015-11-15	Bali	Bali	0.51912	5.54235
IPT17	0.220469	well assigned	GG	TT	CC	Darwin Airport	IPT	Larva	2015-11-15	Bali	Bali	0.439085	3.97408
IPT18	0.406045	well assigned	GG	TT	CC	Perth Airport	IPT	Adult (female)	2015-12-05	Bali	Bali	0.289973	2.04433
IPT19	0.32704	well assigned	GG	TT	CC	Perth Airport	IPT	Adult (female)	2015-12-07	Bali	Bali	0.374881	3.52536
IPT20	0.189699	well assigned	GG	TT	CC	Perth Airport	IPT	Adult (female)	2015-12-08	Bali	Bali	0.655802	10.7631
IPT21	0.0736576	well assigned	GG	TT	CC	Perth Airport	IPT	Adult (female)	2015-12-18	Bali	Bali	0.771883	15.7634
IPT22	0.0778755	well assigned	GG	TT	CC	Perth Airport	IPT	Adult (female)	2015-12-20	Bali	Bali	0.875456	33.4289
IPT23	0.0977407	well assigned	GG	TT	CC	Perth Airport	IPT	Adult (male)	2015-12-23	Bali	Bali	0.78877	19.0238
IPT24	0.0786239	well assigned	GG	TT	CC	Perth Airport	IPT	Adult (male)	2015-12-27	Bali	Bali	0.814521	18.9941
IPT25	0.082318	well assigned	GG	TT	CC	Perth Airport	IPT	Larva	2015-12-27	Bali	Bali	0.807296	17.7994
IPT26	0.0865563	well assigned	GG	TT	CC	Perth Airport	IPT	Larva	2015-12-27	Bali	Bali	0.845285	27.0052
IPT27	0.0947133	well assigned	GG	TT	CC	Perth Airport	IPT	Larva	2015-12-27	Bali	Bali	0.777413	16.8266
IPT28	0.077998	well assigned	GG	TT	CC	Perth Airport	IPT	Adult (female)	2015-12-29	Bali	Bali	0.773619	15.3587
IPT29	0.125899	well assigned	GG	TT	CC	Perth Airport	IPT	Adult (female)	2015-12-31	Bali	Bali	0.8076	18.1501
IPT30	0.0958222	well assigned	GG	TT	CC	Perth Airport	IPT	Adult (male)	2016-01-03	Bali	Bali	0.802521	20.0469
IPT31	0.073297	well assigned	GG	TT	CC	Perth Airport	IPT	Larva	2016-01-05	Bali	Bali	0.858971	28.9307
IPT32	0.0696505	well assigned	GG	TT	CC	Perth Airport	IPT	Larva	2016-01-05	Bali	Bali	0.879206	32.2321
IPT33	0.0741746	well assigned	GG	TT	CC	Perth Airport	IPT	Larva	2016-01-05	Bali	Bali	0.830724	22.0644
IPT34	0.0822976	well assigned	GG	TT	CC	Perth Airport	IPT	Larva	2016-01-05	Bali	Bali	0.840104	24.5065
IPT35	0.0878761	well assigned	GG	TT	CC	Perth Airport	IPT	Larva	2016-01-08	Bali	Bali	0.804197	19.998
IPT36	0.0746168	well assigned	GG	TT	CC	Perth Airport	IPT	Larva	2016-01-08	Bali	Bali	0.830011	25.2761
IPT37	0.0822227	well assigned	GG	TT	CC	Perth Airport	IPT	Larva	2016-01-08	Bali	Bali	0.854829	28.3744
IPT38	0.077998	well assigned	GG	TT	CC	Perth Airport	IPT	Adult (male)	2016-01-14	Bali	Bali	0.759326	14.4065
IPT39	0.113517	well assigned	GG	TT	CC	Sydney Airport	IPT	Larva	2016-01-14	Bali	Bali	0.786007	14.3481
IPT40	0.0865427	well assigned	GG	TT	CC	Perth Airport	IPT	Adult (female)	2016-01-17	Bali	Bali	0.866295	34.8686
IPT41	0.155037	well assigned	GG	TT	CC	Darwin Airport	IPT	Adult (female)	2016-01-17	Bali	Bali	0.7224	12.3296
IPT43	0.100237	well assigned	GG	TT	CC	Sydney Airport	IPT	Adult (female)	2016-01-19	Bali	Bali	0.776186	14.56
IPT44	0.108633	well assigned	GG	TT	CC	Perth Airport	IPT	Adult (female)	2016-01-20	Bali	Bali	0.84217	29.0974
IPT45	0.0980196	well assigned	GG	TT	CC	Perth Airport	IPT	Adult (female)	2016-01-20	Bali	Bali	0.779372	18.032
IPT46	0.136083	well assigned	GG	TT	CC	Sydney Airport	IPT	Larva	2016-01-20	Bali	Bali	0.729357	13.6346
IPT47	0.132362	well assigned	GG	TT	CC	Sydney Airport	IPT	Larva	2016-01-20	Bali	Bali	0.797737	16.4642
IPT48	0.126498	well assigned	GG	TT	CC	Sydney Airport	IPT	Larva	2016-01-20	Bali	Bali	0.752171	12.7395
IPT49	0.146186	well assigned	GG	TT	CC	Sydney Airport	IPT	Larva	2016-01-20	Bali	Bali	0.746191	14.6562
IPT50	0.145805	well assigned	GG	TT	CC	Sydney Airport	IPT	Larva	2016-01-20	Bali	Bali	0.774986	14.7015
IPT51	0.150962	well assigned	GG	TT	CC	Perth Airport	IPT	Adult (female)	2016-01-20	Bali	Bali	0.702019	8.36496
IPT52	0.0915362	well assigned	GG	TT	CC	Perth Airport	IPT	Adult (female)	2016-01-21	Bali	Bali	0.853581	28.78
IPT53	0.0698274	well assigned	GG	TT	CC	Perth Airport	IPT	Adult (female)	2016-01-22	Bali	Bali	0.830737	22.7674
IPT54	0.0730997	well assigned	GG	TT	CC	Perth Airport	IPT	Adult (female)	2016-01-25	Bali	Bali	0.86705	30.8327
IPT55	0.0910192	well assigned	GG	TT	CC	Perth Airport	IPT	Adult (female)	2016-01-25	Bali	Bali	0.837295	28.055
IPT56	0.0752767	well assigned	GG	TT	CC	Sydney Airport	IPT	Adult (female)	2016-01-26	Bali	Bali	0.866214	32.4741
IPT57	0.0795015	well assigned	GG	TT	CC	Sydney Airport	IPT	Adult (female)	2016-01-28	Bali	Bali	0.841213	23.02
IPT58	0.0795559	well assigned	GG	TT	CC	Sydney Airport	IPT	Adult (female)	2016-02-15	Bali	Bali	0.826265	18.7096
IPT59	0.0755965	well assigned	GG	TT	CC	Perth Airport	IPT	Adult (female)	2016-02-17	Bali	Bali	0.820962	21.043
IPT60	0.13841	well assigned	GG	TT	CC	Sydney Airport	IPT	Adult (female)	2016-02-18	Bali	Bali	0.839633	23.7271
IPT61	0.103639	well assigned	GG	TT	CC	Perth Airport	IPT	Adult (female)	2016-02-25	Bali	Bali	0.786985	16.5809
IPT62	0.0834405	well assigned	GG	TT	CC	Perth Airport	IPT	Adult (male)	2016-02-29	Bali	Bali	0.826616	25.5259
IPT63	0.0849304	well assigned	GG	TT	CC	Perth Airport	IPT	Adult (female)	2016-03-01	Bali	Bali	0.74289	9.81625
IPT64	0.098387	well assigned	GG	TT	CC	Perth Airport	IPT	Adult (female)	2016-03-04	Bali	Bali	0.781736	17.6033
IPT66	0.0720316	well assigned	GG	TT	CC	Adelaide Airport	IPT	Adult (female)	2017-01-03	Bali	Bali	0.723668	13.2867
IPT67	0.0835357	well assigned	GG	TT	CC	Melbourne Airport	IPT	Adult (female)	2017-01-12	Bali	Bali	0.806469	21.4513
IPT69	0.110837	well assigned	TT	GG	TT	Auckland Airport	IPT	Adult (male)	2017-01-14	Fiji	Fiji	0.838807	12.6219
IPT76	0.126443	well assigned	TG	TG	TC	Sydney Airport	IPT	Adult (female)	2017-08-09	Kuala Lumpur	Kuala Lumpur	0.653898	6.19412
IPT80	0.081005	well assigned	TG	TG	TC	Sydney Airport	IPT	Adult (female)	2017-11-22	Kuala Lumpur	Kuala Lumpur	0.832867	21.1655
IPT84	0.136029	well assigned	TT	GG	TT	Sydney Airport	IPT	Adult (male)	2018-03-21	Bangkok	Bangkok	0.847802	23.7054
SP02	0.258594	well assigned	TT	TT	TT	Brisbane Seaport	SP	Adult (female)	2018-01-02	Australia	Australia	0.427214	3.02

### Sheet: poorly-assigned incursives
These 28 incursives were considered poorly-assigned. Putative population assignments are included for scientific completeness and are not indications of likely origin.							IPT	International Passenger Terminal
							FT	Freight Terminal
							GA	General Aviation Airport
							SF	Sea Freight
							SP	Sea Port
ID	Missing data	Assignment status	V1023G	F1565C	S996P	Location caught	Terminal Type	Specimen Type	Date caught	Assignment at K = 13	population with highest posterior probability	highest posterior probability	relative probability	notes
FT09	0.298515	poorly assigned	TG	TG	TC	Melbourne Airport	FT	Adult (female)	2016-02-05	Singapore	Singapore	0.240393	1.18956	Inconsistent assignment for 3 ≤ K ≤ 13
FT15	0.0845766	poorly assigned	TG	TG	TT	Brisbane Airport	FT	Adult (female)	2017-12-18	Australia	Kuala Lumpur	0.260042	1.25769	Inconsistent assignment for DAPC and assignPOP
FT18	0.0900735	poorly assigned	TG	TG	TC	Brisbane Airport	FT	Adult (female)	2018-02-06	Australia	Australia	0.242309	1.20785
FT22	0.0986523	poorly assigned	TG	TG	TC	Brisbane Airport	FT	Adult (male)	2017-02-23	Australia	Australia	0.264858	1.1863
FT23	0.0962032	poorly assigned	GG	TT	CC	Sydney Airport	FT	Adult (male)	2017-02-01	Kuala Lumpur	Kuala Lumpur	0.280069	1.6198
IPT01	0.116381	poorly assigned	GG	TT	TT	Brisbane Airport	IPT	Larva	2012-12-27	Australia	Australia	0.232698	1.1411
IPT02	0.108449	poorly assigned	GG	TT	TC	Brisbane Airport	IPT	Larva	2012-12-27	Australia	Australia	0.230917	1.10755
IPT03	0.103925	poorly assigned	GG	TT	TC	Brisbane Airport	IPT	Larva	2012-12-27	Australia	Australia	0.220028	1.01016
IPT42	0.463028	poorly assigned	GG	TT	CC	Adelaide Airport	IPT	Adult (female)	2016-01-04	Bali	Bali	0.304226	1.59197
IPT65	0.125253	poorly assigned	TT	GG	TT	Auckland Airport	IPT	Adult (female)	2016-06-06	Fiji	Fiji	0.375059	1.24422
IPT68	0.100435	poorly assigned	TT	GG	TT	Auckland Airport	IPT	Adult (female)	2017-01-13	Fiji	Fiji	0.448367	2.18458
IPT70	0.100408	poorly assigned	TT	GG	TT	Auckland Airport	IPT	Adult (male)	2017-01-15	Fiji	Fiji	0.400863	1.68614
IPT71	0.120252	poorly assigned	GG	TT	TT	Sydney Airport	IPT	Adult (male)	2017-02-20	Bali	Bali	0.298089	1.93409
IPT72	0.107095	poorly assigned	GG	TT	CC	Sydney Airport	IPT	Adult (female)	2017-05-24	Bali	Bali	0.354259	2.16799
IPT73	0.113272	poorly assigned	GG	TT	CC	Sydney Airport	IPT	Adult (male)	2017-05-29	Bangkok	Bangkok	0.485273	3.06473
IPT74	0.112735	poorly assigned	TG	TG	TC	Sydney Airport	IPT	Adult (male)	2017-06-14	Bangkok	Kuala Lumpur	0.302415	1.06402	Inconsistent assignment for 3 ≤ K ≤ 13; for DAPC and assignPOP
IPT75	0.0797668	poorly assigned	TG	TG	TT	Sydney Airport	IPT	Adult (female)	2017-07-12	Bangkok	Vietnam	0.240742	1.115	Inconsistent assignment for DAPC and assignPOP
IPT77	0.0893932	poorly assigned	TT	GG	TT	Auckland Airport	IPT	Adult (female)	2017-08-17	Fiji	Fiji	0.415526	1.94006
IPT78	0.196134	poorly assigned	GG	TT	TC	Melbourne Airport	IPT	Adult (male)	2017-10-16	Vietnam	Vietnam	0.213526	1.51586	Inconsistent assignment for 3 ≤ K ≤ 13
IPT79	0.0779299	poorly assigned	GG	TT	CC	Sydney Airport	IPT	Adult (female)	2017-10-24	Bali	Bali	0.447732	3.77808
IPT81	0.0839235	poorly assigned	TT	GG	TT	Brisbane Airport	IPT	Adult (male)	2017-12-14	Australia	Australia	0.227999	1.05277
IPT82	0.102428	poorly assigned	TT	GG	TT	Auckland Airport	IPT	Adult (male)	2017-12-22	Fiji	Fiji	0.35659	1.40471
IPT83	0.085495	poorly assigned	TT	TG	TT	Auckland Airport	IPT	Adult (female)	2017-12-23	Fiji	Fiji	0.429447	2.06377
SF01	0.104945	poorly assigned	TT	GG	TT	Brisbane Seaport	SF	Larva	2017-12-11	Rio de Janeiro	Rio de Janeiro	0.229098	1.85053
SF02	0.108721	poorly assigned	TT	GG	TT	Brisbane Seaport	SF	Larva	2017-12-11	Rio de Janeiro	Rio de Janeiro	0.228469	1.78181
SP01	0.126368	poorly assigned	TG	TG	TT	Townsville Seaport	SP	Larva	2017-03-01	Kuala Lumpur	Kuala Lumpur	0.256129	1.31586	Inconsistent assignment for 3 ≤ K ≤ 13
SP03	0.0986523	poorly assigned	TG	TG	TC	Auckland Seaport	SP	Adult (male)	2018-03-07	Kuala Lumpur	Kuala Lumpur	0.236874	1.48256
SP04	0.086808	poorly assigned	TT	GG	TT	Auckland Seaport	SP	Adult (male)	2018-02-26	Fiji	Fiji	0.419254	1.66956
