## Appendix B for "Tracking genetic invasions: genome-wide SNPs reveal the source of pyrethroid-resistant *Aedes aegypti* (yellow fever mosquito) incursions at international ports"

### Sheet: readme
This Appendix is supplementary information for the publication: Tracking genetic invasions: genome-wide SNPs reveal the source of pyrethroid-resistant Aedes aegypti (yellow fever mosquito) incursions at international ports
Authors: Tom L. Schmidt, Anthony R. van Rooyen, Jessica Chung, Nancy M. Endersby-Harshman, Philippa C. Griffin, Angus Sly, Ary A. Hoffmann, and Andrew R. Weeks

### Sheet: reference samples
sample	location	country	year collected	no. mosquitoes after filtering	reference population
Bali #1	Near Denspasar Airport, Bali	Indonesia	2016	14	Bali
Bali #2	Near Denspasar Airport, Bali	Indonesia	2017	10
Kuala Lumpur #1	Bandar Sunway, Kuala Lumpur	Malaysia	2015	14	Kuala Lumpur
Kuala Lumpur #2	UKM Specialist Centre, Kuala Lumpur	Malaysia	2017	7
Rio de Janeiro #1	Paqueta island, Rio de Janeiro	Brazil	2013	18	Rio de Janeiro
Rio de Janeiro #2	Various locations in Rio de Janeiro	Brazil	2014	9
Cairns	Six locations in urban Cairns	Australia	2015	8	Australia
Townsville	Near Townsville Airport, Townsville	Australia	2014	10
Ho Chi Minh City	Various locations in Ho Chi Minh City	Vietnam	2014	18	Vietnam
Nha Trang	Hon Mieu Island, Nha Trang	Vietnam	2016	11
Fiji	Various locations in Nadi	Fiji	2018	11	Fiji
Kiribati	Various locations in Kiribati	Kiribati	2018	9	Kiribati
New Caledonia	Various locations in Nouméa	New Caledonia	2018	13	New Caledonia
Singapore	Various locations in Singapore	Singapore	2015	15	Singapore
Taiwan	Various locations in Southwest Taiwan	Republic of China	2016	5	Taiwan
Bangkok	Seven locations in Bangkok	Thailand	2016	18	Thailand
Vanuatu	Various locations in Efate	Vanuatu	2018	14	Vanuatu
Yogyakarta	Various locations in Yogyakarta, Java	Indonesia	2014	13	Yogyakarta
